# Unusual genome expansion and transcription suppression in ectomycorrhizal *Tricholoma matsutake* by repetitive insertions of transposable elements

**DOI:** 10.1101/780601

**Authors:** Byoungnam Min, Hyeokjun Yoon, Julius Park, Youn-Lee Oh, Won-Sik Kong, Jong-Guk Kim, In-Geol Choi

**Author notes:** Corresponding authors (IC); (WK); or (JK). These authors contributed equally to this work (Byoungnam Min, Hyeokjun Yoon).

## Abstract

Genome sequence of *Tricholoma matsutake* was revealed as the one of the large fungal genomes published up to date at 189.0 Mbp with 15,305 predicted genes. The unusual size of this fungal genome contained frequent colonization of transposable elements (TEs) occupying more than half of the entire genome. We identified that 702 genes were surrounded by TEs and 83.2% of those genes were never transcribed at any development stage. This observation corroborated that the insertion of transposable elements alters the transcription of the genes neighboring TEs.

Repeat-induced point mutation such as C to T hypermutation with a bias over ’CpG’ dinucleotides was also recognized in this genome, representing a typical defense mechanism against TEs during evolution. Many transcription factor genes were activated in both primordia and fruiting body, which indicates that many regulatory processes are shared during developmental stages. Small secreted protein genes (<300 aa) were dominantly transcribed in hyphae, where symbiotic interactions occur with hosts. Comparative analysis with 37 Agaricomycetes genomes revealed that IstB-like domain (PF01695) was conserved in taxonomically diverse mycorrhizal genomes, where the *T. matsutake* genome contained four copies of this domain. Three of the IstB-like genes were overexpressed in hyphae. In the CAZyme analysis, reduced CAZyme genes were found as other ectomycorrhizal genomes including a lot of loss of glycoside hydrolase genes. Also, auxiliary activity genes were dominantly transcribed in primordia. The *T. matsutake* genome sequence provides insight into the large genome size and clues to understand unusual fungal genome expansion.
