## Supplementary material for "Unusual genome expansion and transcription suppression in ectomycorrhizal *Tricholoma matsutake* by repetitive insertions of transposable elements": S3 Data

### Sheet: CAZymes
S3 Data. CAZymes of T. matsutake and Agaricomycetes genomes.
CAZy	Tricholoma matsutake	Serendipita indica (GCA_000313545.1)	Rhizoctonia solani (GCA_000334115.1)	Fomitopsis pinicola (GCA_000344655.2)	Galerina marginata (GCA_000697645.1)	Jaapia argillacea (GCA_000697665.1)	Pleurotus ostreatus (GCA_000697685.1)	Botryobasidium botryosum (GCA_000697705.1)	Laccaria amethystina (GCA_000827195.1)	Plicaturopsis crispa (GCA_000827205.1)	Suillus luteus (GCA_000827255.1)	Gymnopus luxurians (GCA_000827265.1)	Piloderma croceum (GCA_000827315.1)	Hebeloma cylindrosporum (GCA_000827355.1)	Serendipita vermifera (GCA_000827415.1)	Scleroderma citrinum (GCA_000827425.1)	Amanita muscaria (GCA_000827485.1)	Hypholoma sublateritium (GCA_000827495.1)	Cylindrobasidium torrendii (GCA_000934385.1)	Fistulina hepatica (GCA_000934395.1)	Fibularhizoctonia sp. CBS 109695 (GCA_001630335.1)	Sistotremastrum niveocremeum (GCA_001630475.1)	Sistotremastrum suecicum (GCA_001632355.1)	Exidia glandulosa (GCA_001632375.1)	Neolentinus lepideus (GCA_001632425.1)	Peniophora sp. CONT (GCA_001632445.1)	Pycnoporus coccineus (GCA_002092935.1)	Schizophyllum commune (GCF_000143185.1)	Laccaria bicolor (GCF_000143565.1)	Coprinopsis cinerea (GCF_000182895.1)	Punctularia strigosozonata (GCF_000264995.1)	Auricularia subglabra (GCF_000265015.1)	Fomitiporia mediterranea (GCF_000271605.1)	Agaricus bisporus var. burnettii (GCF_000300555.1)	Agaricus bisporus var. bisporus (GCF_000300575.1)	Heterobasidion irregulare (GCF_000320585.1)	Gloeophyllum trabeum (GCF_000344685.1)	Moniliophthora roreri (GCF_000488995.1)
CE10	29	26	15	53	61	43	49	28	29	46	28	90	47	39	26	32	43	62	45	42	75	40	39	74	50	67	47	44	34	40	53	42	49	42	40	44	46	89
AA7	20	12	10	14	29	14	23	32	11	8	7	29	28	15	14	13	30	19	13	7	30	11	11	20	12	21	12	12	10	18	20	15	14	14	14	18	15	54
GH16	18	28	13	24	23	23	24	15	25	26	20	33	23	26	29	16	20	26	32	27	44	14	14	53	25	36	28	33	30	29	26	37	28	23	24	21	28	35
AA3	18	10	15	20	38	22	42	28	17	18	19	67	28	18	16	11	10	40	24	12	33	25	26	49	24	34	25	22	8	35	25	44	28	35	33	34	23	59
GH5	15	22	14	19	35	34	21	29	24	16	18	28	14	17	29	11	13	27	22	12	52	27	27	52	22	22	20	17	18	25	17	40	19	19	19	17	19	33
CE1	14	15	4	15	15	13	14	15	4	13	15	17	13	12	17	18	20	16	22	9	35	11	12	19	8	15	18	26	8	14	11	20	12	11	12	12	15	21
GH18	13	4	6	18	19	11	12	14	10	11	12	28	9	12	4	8	16	13	26	13	27	9	9	43	12	20	18	15	10	9	13	33	16	13	13	9	11	25
GT2	13	17	10	16	16	13	12	13	13	14	16	18	14	15	18	15	14	12	12	15	18	12	12	18	15	18	15	15	13	15	14	14	11	14	14	14	15	17
AA1	11	3	4	6	9	3	12	3	8	6	15	19	18	3	6	10	17	13	8	5	31	5	6	9	4	18	7	4	11	17	13	8	11	13	12	18	5	26
GH109	9	9	6	11	12	10	12	13	4	14	8	13	11	6	8	5	7	13	5	5	25	6	6	20	7	11	9	7	4	7	11	12	8	6	6	8	10	15
CBM50	8	24	4	8	7	3	7	3	4	4	5	16	6	4	14	4	3	5	5	4	9	5	5	23	6	7	5	4	3	5	6	22	7	5	5	6	5	6
GH13	8	9	13	7	9	9	10	5	8	14	7	13	5	9	9	6	6	6	13	18	17	8	8	9	8	7	7	13	8	9	10	9	6	7	7	8	9	8
CE4	8	14	12	5	15	13	12	23	9	8	7	15	10	12	17	7	8	17	15	5	22	7	7	15	9	9	5	9	10	18	7	13	7	10	11	7	8	27
GH92	7	0	1	5	7	1	6	2	2	5	3	7	5	2	0	3	2	4	3	7	12	1	1	7	4	4	5	5	2	3	4	7	4	5	5	3	4	8
GH47	7	5	6	5	11	4	9	5	7	5	4	12	6	8	6	6	7	9	7	7	6	5	5	9	4	6	5	6	10	8	5	12	5	7	7	6	4	9
GT1	6	3	9	4	14	3	1	2	3	3	1	16	7	9	4	1	4	5	8	9	6	3	3	8	2	5	20	7	2	3	13	4	10	2	2	2	2	12
CBM13	6	6	10	11	16	6	20	3	14	6	8	9	10	15	7	7	6	12	6	1	19	2	2	14	5	21	5	11	11	22	5	7	3	20	15	4	5	8
GT4	6	5	6	5	6	7	5	5	6	5	6	5	5	5	5	6	5	7	6	7	5	6	6	12	6	5	5	5	5	5	7	8	4	5	5	5	6	5
GH3	5	8	8	11	11	10	13	7	2	10	9	15	11	5	8	3	4	9	8	13	18	8	8	12	9	10	8	12	2	7	14	13	8	8	8	12	10	18
GH79	5	0	2	3	16	6	7	0	6	6	5	9	10	8	0	4	3	11	2	6	18	4	4	15	6	9	8	2	10	5	9	13	7	6	6	8	6	6
GT0	5	4	1	3	3	3	5	2	4	3	3	5	4	5	3	5	3	6	3	2	2	2	2	9	3	3	4	2	4	3	3	6	5	2	2	4	2	3
AA5	5	8	6	4	16	4	15	5	8	5	4	10	5	7	9	7	4	10	4	3	6	6	6	10	2	7	7	2	6	6	8	8	4	9	9	5	2	7
GH31	4	8	5	5	4	5	7	7	5	4	3	11	3	3	4	1	4	4	7	5	16	6	6	11	4	6	6	4	3	3	9	10	5	6	6	10	5	7
PL14	4	2	3	3	4	5	4	3	5	4	3	3	5	4	2	3	2	4	2	4	5	4	4	12	5	4	6	2	6	7	4	14	4	4	4	4	6	3
GT90	4	4	2	1	3	3	4	2	5	2	3	6	4	2	4	6	3	4	2	3	5	6	6	5	2	1	1	6	7	7	5	2	4	3	3	1	2	4
GH71	4	3	2	4	3	4	6	4	4	5	3	6	1	3	2	2	1	3	8	5	14	2	2	12	7	7	5	9	4	4	6	9	2	3	3	3	7	6
GT8	4	3	3	7	4	4	7	3	4	4	3	7	7	4	3	2	4	4	6	4	6	2	2	11	5	3	6	5	6	5	5	4	4	2	2	6	4	3
CE16	4	7	7	11	10	8	9	7	3	11	4	12	8	5	12	5	6	7	11	6	15	5	5	34	4	13	9	11	3	5	12	30	6	10	11	7	5	11
GT32	4	4	4	3	4	4	3	6	4	5	6	4	3	4	6	4	4	4	5	4	7	3	3	17	5	4	4	6	4	4	4	5	4	4	4	3	5	7
GT15	3	4	2	5	7	3	4	1	6	3	3	14	6	5	8	2	9	4	6	8	8	4	4	3	4	8	3	6	5	6	4	2	5	3	3	3	4	9
GH105	3	0	5	4	6	4	4	5	3	5	2	6	4	5	3	6	2	4	9	6	7	2	2	10	7	8	3	8	9	5	7	12	4	5	5	5	6	15
GH17	3	7	2	1	4	1	1	6	3	1	1	4	1	3	5	1	3	2	3	2	1	1	1	4	1	2	1	2	3	3	1	3	4	5	5	1	1	2
GT68	3	2	2	1	1	3	2	2	2	5	2	2	3	4	2	1	4	3	5	7	13	3	3	2	2	9	2	2	2	3	4	3	0	1	1	2	2	3
GT65	3	0	0	4	4	1	2	4	1	2	3	1	1	2	0	4	2	0	4	3	1	1	1	4	2	7	4	2	1	1	1	3	3	3	3	1	2	3
CBM21	3	2	3	2	2	2	2	4	2	2	3	3	4	1	2	0	2	2	3	3	4	2	2	4	2	3	2	2	2	5	3	3	2	1	2	2	3	3
GH55	3	1	0	3	3	2	2	3	2	3	2	2	4	2	1	2	1	4	4	2	20	1	1	5	2	3	2	2	2	1	3	5	1	1	1	1	2	3
GT35	3	1	1	1	1	1	1	1	1	1	1	1	1	1	1	0	1	1	1	2	4	1	1	2	1	1	1	1	1	1	1	1	1	1	1	1	1	1
GT39	3	3	3	3	3	3	3	3	3	3	3	3	3	3	4	5	3	4	3	4	3	3	3	3	3	3	3	3	4	3	3	3	3	3	3	3	3	3
GH128	3	3	3	4	6	2	4	4	5	3	3	8	4	5	2	1	1	5	7	2	12	3	3	9	5	6	3	5	4	4	3	9	3	2	2	1	6	6
GT22	3	3	3	6	3	9	3	4	3	5	4	4	4	4	3	4	5	4	3	3	4	3	3	4	4	3	4	3	3	4	3	2	3	3	3	3	3	3
GT20	3	3	3	3	3	3	3	3	8	5	3	3	3	3	4	3	3	3	3	3	3	3	3	4	3	3	3	3	4	3	3	3	3	3	3	3	3	4
GH30	2	1	2	7	2	1	3	3	3	7	1	8	0	3	1	1	1	5	2	3	9	0	0	2	5	6	3	5	6	3	3	1	2	3	3	2	3	6
GH37	2	2	3	2	2	2	2	2	2	1	2	2	1	2	4	2	2	2	3	2	1	2	3	2	2	2	2	2	2	2	4	3	3	2	2	2	2	4
CBM1	2	68	9	0	55	25	31	28	1	9	1	32	0	2	56	0	0	29	8	0	35	56	56	56	0	24	22	5	1	51	26	43	10	18	16	18	1	19
GH20	2	1	0	4	2	2	2	2	1	3	2	5	4	2	1	2	3	2	1	3	3	1	1	5	4	5	5	3	1	2	6	4	6	4	4	4	4	2
GH27	2	3	3	4	8	5	7	3	1	2	2	6	3	1	3	3	2	5	8	4	8	1	1	9	3	5	4	1	1	0	5	3	4	4	4	4	3	4
GH7	2	1	5	0	8	5	16	7	0	1	0	7	1	1	5	0	0	4	5	4	21	3	3	6	0	3	3	2	0	6	5	6	2	1	1	1	0	7
GH1	2	1	1	2	5	3	3	4	0	3	2	3	1	3	1	4	0	3	1	1	1	1	1	1	2	1	2	3	0	2	1	1	5	1	1	2	5	3
GH2	2	2	2	4	3	3	3	2	2	4	3	4	3	1	2	1	2	3	3	1	8	2	2	6	3	2	2	4	2	2	4	7	2	2	2	3	4	4
GH15	2	5	4	3	3	2	3	5	2	5	2	4	3	4	2	2	2	5	3	3	5	2	2	2	2	3	2	3	2	4	5	2	1	2	2	4	2	3
GT69	2	2	2	3	2	2	2	2	5	3	4	2	2	2	2	2	2	1	4	3	5	3	3	5	2	8	3	3	2	5	3	7	2	2	2	4	2	2
GT66	2	1	1	1	1	1	1	1	1	1	2	1	1	1	1	1	1	2	1	1	1	1	1	3	1	1	1	1	1	1	1	1	1	1	1	1	1	1
GH95	2	1	3	1	2	1	1	2	1	2	1	2	1	0	0	1	1	1	2	1	1	1	1	1	1	3	1	1	1	0	1	1	2	1	1	1	1	4
PL5	2	7	4	1	2	2	2	3	1	2	0	4	7	1	3	1	2	2	3	0	10	1	1	8	1	2	2	1	1	2	1	7	2	1	1	2	1	3
PL8	2	0	5	0	2	1	4	1	1	1	2	1	0	1	0	0	1	2	1	1	5	0	0	2	1	3	2	1	1	1	1	2	0	1	1	2	1	1
GT57	2	2	2	2	2	2	2	2	2	2	2	2	2	2	2	2	2	2	2	2	3	2	2	3	2	3	2	2	2	2	2	2	2	2	2	2	2	2
CBM19	2	3	0	2	1	1	1	1	1	4	2	2	4	1	2	1	2	1	1	0	2	2	2	5	4	0	4	1	1	3	5	1	3	3	3	4	4	1
GT3	2	1	1	1	1	1	1	1	1	1	1	1	1	1	1	1	1	1	1	1	1	1	1	1	1	1	1	1	1	1	1	1	2	1	1	1	1	1
GT48	2	1	2	2	4	4	2	1	2	3	3	2	2	4	1	3	2	3	3	2	4	1	1	2	2	2	2	2	2	2	2	3	2	2	2	2	3	4
CBM32	2	2	2	2	1	3	1	1	2	2	3	1	3	1	2	1	2	2	1	1	3	2	3	5	2	2	1	1	1	2	2	3	1	2	2	1	3	2
GT31	2	3	3	2	3	2	2	3	2	2	2	2	2	1	2	2	1	2	2	2	2	3	3	8	2	2	2	2	1	2	2	5	2	2	2	2	2	2
CBM5	2	1	2	2	2	2	0	6	1	2	3	2	1	2	1	1	2	2	9	2	4	2	1	12	2	4	3	2	1	2	2	9	3	2	2	2	2	3
GT24	2	1	1	1	1	8	1	1	1	1	1	1	1	1	1	1	1	1	1	1	1	1	1	1	1	5	1	1	0	1	1	1	1	1	1	1	1	1
AA2	2	1	2	2	34	2	9	1	3	8	1	14	2	8	1	1	2	22	2	1	1	17	18	46	1	17	12	2	2	4	13	22	18	5	5	12	1	16
AA9	2	24	12	4	19	15	28	32	2	9	2	13	1	3	34	3	2	13	25	7	14	22	22	34	4	18	16	22	5	34	14	20	13	11	11	10	5	25
GH38	1	1	1	1	1	1	1	1	2	1	5	1	1	1	2	1	1	1	1	1	1	1	1	1	1	1	2	1	1	1	1	2	1	1	1	1	1	1
GH35	1	3	6	2	9	2	4	1	1	2	1	5	2	1	1	1	1	4	2	3	3	1	1	7	2	5	2	4	1	0	4	6	2	1	1	4	2	7
CBM52	1	0	0	0	0	0	0	0	0	0	0	6	0	0	0	0	0	0	0	0	0	0	1	0	0	0	0	0	0	0	0	0	0	0	0	0	0	0
GT17	1	0	1	1	1	0	1	0	1	0	0	1	0	1	0	0	1	1	1	1	0	0	0	1	1	1	1	1	1	0	0	1	2	1	1	1	1	2
GH4	1	1	0	0	0	0	1	0	1	0	0	0	1	1	2	0	0	0	1	0	0	1	1	0	1	1	0	2	0	0	0	0	1	0	0	1	1	1
GH28	1	5	8	12	18	7	6	2	3	10	3	19	7	3	6	3	0	6	9	6	24	2	2	13	10	13	7	3	7	3	13	13	16	6	6	8	10	13
GH0	1	6	1	1	1	1	0	1	0	1	0	0	1	0	1	0	1	0	0	0	0	1	1	2	1	1	1	0	0	0	1	0	0	0	0	0	1	1
GH9	1	1	4	0	1	1	1	3	1	1	1	1	1	1	1	1	1	1	1	0	3	0	0	0	1	1	1	1	1	1	1	0	1	1	1	1	1	1
GH12	1	1	1	2	4	8	2	0	2	2	2	3	2	3	1	1	0	1	4	2	4	2	3	2	2	4	3	1	3	1	2	1	4	2	2	4	2	5
GT76	1	1	0	1	1	2	1	1	1	1	1	1	1	1	1	1	1	1	1	1	1	1	1	1	1	1	1	1	1	1	1	1	1	1	0	1	1	1
CE9	1	0	1	1	1	1	1	1	0	1	1	1	1	1	0	1	1	1	1	0	1	1	1	1	1	1	1	1	0	1	1	1	1	1	1	3	1	2
CE8	1	4	9	2	3	2	2	2	2	3	2	6	2	2	6	0	0	4	3	2	4	0	0	4	2	4	2	2	3	0	6	3	3	2	2	3	1	7
GH99	1	1	0	0	0	1	1	0	0	1	1	2	0	0	0	1	1	0	0	0	0	0	0	2	1	1	1	0	0	0	0	1	0	0	0	1	1	3
PL0	1	2	1	1	1	1	1	1	1	2	1	2	2	1	2	1	1	1	2	1	2	1	1	3	1	2	2	1	1	3	2	2	1	1	1	1	1	2
GH74	1	2	2	1	3	2	4	0	1	2	2	2	1	1	9	1	1	1	3	1	1	3	3	2	2	3	2	2	2	2	3	2	5	2	2	2	2	5
GH72	1	1	2	1	1	1	1	1	2	2	1	1	1	1	1	2	1	1	1	1	1	1	1	1	1	1	1	1	6	2	1	1	1	1	1	1	1	1
GT58	1	1	1	2	1	1	1	1	1	1	1	1	1	1	1	1	1	1	1	1	1	1	1	1	1	1	1	1	1	1	1	1	1	1	1	1	1	1
GT59	1	1	0	1	1	1	1	1	1	1	1	1	1	1	1	1	1	1	1	1	1	1	1	1	1	1	1	1	1	1	1	1	1	1	1	1	1	1
CBM18	1	1	1	1	2	0	1	1	1	1	0	0	2	1	0	1	1	1	1	0	2	1	1	3	0	2	1	1	1	1	1	0	0	1	1	1	0	3
CBM12	1	0	1	1	1	1	1	4	2	1	1	1	1	0	0	1	3	0	2	1	5	1	2	1	1	2	1	1	1	1	0	3	1	1	1	2	1	1
CBM16	1	1	0	0	0	0	0	0	0	0	0	0	0	0	0	0	0	0	0	0	0	0	0	2	0	0	0	0	0	0	0	2	0	0	0	0	0	0
GH88	1	1	2	1	1	1	1	1	1	1	0	1	2	1	3	3	0	1	2	1	1	0	0	3	1	1	1	1	2	1	1	2	2	1	1	1	1	3
GT5	1	1	1	1	1	1	1	0	1	1	1	4	0	1	1	1	1	1	1	2	0	1	1	1	1	2	1	2	1	1	1	1	1	1	1	1	1	1
GT7	1	1	0	1	1	1	1	1	1	1	1	1	1	1	1	1	1	1	1	1	1	1	1	1	1	1	1	1	1	1	1	1	1	1	1	1	1	1
GH85	1	0	0	1	1	1	1	0	1	1	1	1	1	1	0	1	1	1	1	1	1	2	2	4	1	1	1	1	1	2	1	1	1	1	1	1	1	1
GT50	1	1	1	1	1	1	1	1	1	1	1	1	1	1	1	1	1	1	1	1	1	1	1	1	1	1	1	1	1	1	1	1	1	1	1	1	1	1
GH81	1	1	0	0	0	1	0	0	0	0	0	0	0	0	2	0	1	0	0	4	3	1	1	5	1	0	0	1	0	0	0	5	0	0	0	2	1	0
GH63	1	1	1	1	1	1	2	2	2	1	2	2	1	2	1	1	1	2	2	2	2	1	1	1	1	1	1	2	1	2	1	2	2	2	2	2	1	1
CBM20	1	3	4	2	3	3	3	5	1	8	2	4	3	4	3	1	2	5	5	8	7	2	3	5	2	2	2	1	1	3	5	4	2	1	1	3	2	3
GT49	1	1	0	1	1	1	1	1	0	1	1	1	1	1	1	0	1	1	1	1	1	1	1	0	2	1	1	1	0	1	1	0	1	1	1	1	1	1
GT21	1	1	1	1	1	1	1	1	1	1	1	1	1	1	2	1	1	1	1	1	1	1	1	1	1	1	1	1	1	1	1	0	1	1	1	1	1	1
GH51	1	0	2	2	5	3	3	1	0	2	1	5	2	0	5	0	0	2	2	1	5	1	1	2	3	3	2	2	0	1	3	2	1	1	1	1	3	3
CE12	1	2	3	2	6	1	3	3	1	1	1	5	2	2	4	1	1	4	6	1	6	1	1	8	4	5	3	3	1	2	3	3	3	3	3	3	1	8
CE14	1	1	0	1	1	1	1	1	1	1	1	1	1	1	1	1	1	1	1	1	1	1	1	5	1	1	2	1	1	1	1	1	1	1	1	1	1	1
CBM35	1	2	2	2	1	1	1	1	1	1	0	4	1	1	1	0	0	2	1	2	3	1	1	2	3	1	1	1	0	1	1	2	1	0	0	2	1	2
GT33	1	1	1	1	1	1	1	1	1	1	1	1	1	1	1	1	1	1	1	1	3	1	1	1	1	1	1	1	1	1	1	1	1	1	1	1	1	1
GH125	1	0	1	1	1	1	1	1	0	1	1	1	1	1	0	0	1	1	1	1	1	1	1	1	1	1	1	1	0	1	1	1	1	1	1	1	1	1
GH131	1	3	2	1	4	4	2	3	1	3	1	2	1	1	4	0	0	2	4	1	2	4	4	4	0	2	3	2	1	2	2	2	2	1	0	2	1	3
GT25	1	0	3	1	1	1	1	1	0	1	1	2	1	2	0	0	1	1	1	1	3	6	6	0	1	1	1	2	0	1	1	0	1	1	1	1	1	1
GT23	1	1	0	0	1	1	0	0	1	1	0	1	1	1	1	0	0	1	1	0	1	1	1	1	1	1	0	0	1	1	1	1	1	1	1	1	1	1
CBM43	1	1	1	1	1	1	1	1	2	2	2	1	1	1	1	1	1	1	1	1	1	1	1	1	1	1	1	1	5	2	1	1	1	1	1	1	1	1
CBM48	1	3	1	1	1	1	1	1	1	1	1	1	2	1	2	0	1	1	1	1	2	2	1	1	1	1	5	1	1	1	2	2	1	1	1	1	1	1
GT28	1	1	0	2	1	1	1	1	1	1	1	2	2	2	1	1	1	1	2	2	1	1	1	2	1	2	2	2	1	2	2	1	2	1	1	1	2	2
AA4	1	2	1	1	2	3	1	2	1	1	2	3	0	3	0	2	0	1	2	1	0	1	1	1	2	3	2	2	0	0	0	1	1	1	1	3	3	4
AA6	1	4	3	1	3	3	2	1	2	2	2	2	2	2	2	3	8	5	2	2	5	2	2	4	3	5	1	4	2	3	3	5	3	4	4	2	3	1
GH133	1	1	1	1	1	1	1	1	1	1	1	1	1	1	1	1	1	1	1	1	1	1	1	1	1	1	1	1	1	1	1	1	1	1	1	1	1	1
GH61	0	1	0	0	0	0	0	0	0	0	0	0	0	0	0	0	0	1	0	1	0	0	0	0	0	0	0	0	5	0	0	0	0	0	0	0	0	0
GH39	0	0	0	0	0	0	0	0	0	0	0	1	0	0	0	0	0	0	0	0	3	0	0	0	0	0	0	0	0	0	0	0	0	0	0	0	0	0
GH32	0	1	1	3	1	0	1	0	0	0	0	0	1	0	1	0	0	0	0	0	5	0	0	2	0	1	1	1	0	0	1	2	0	0	0	1	1	1
GH33	0	0	0	0	0	0	0	0	0	0	0	0	0	1	0	0	0	0	0	0	1	0	0	2	0	1	0	0	0	0	0	1	0	0	0	0	0	0
GH36	0	0	1	0	0	0	0	0	0	0	0	0	0	0	0	0	0	0	0	0	0	2	2	0	0	0	0	0	0	0	0	0	0	0	0	0	0	0
CBM56	0	0	0	0	0	0	0	0	0	0	0	0	0	0	0	0	0	1	0	0	0	0	0	0	1	0	0	0	0	0	0	0	0	0	0	0	0	0
CBM54	0	0	0	0	0	0	0	0	0	0	1	0	0	0	0	0	0	0	0	0	0	0	0	0	0	0	0	0	0	1	0	0	0	0	0	0	0	0
CBM55	0	0	0	0	0	0	0	0	0	0	0	0	0	0	0	0	0	0	0	0	1	0	0	0	0	0	0	0	0	0	0	0	0	0	0	0	0	0
GT18	0	0	0	0	1	0	2	0	2	0	0	0	1	1	0	0	0	3	0	2	10	0	0	2	1	1	0	1	2	0	0	1	0	1	1	0	1	1
CBM58	0	0	0	0	0	0	0	0	0	0	0	0	0	0	0	0	0	0	0	0	0	0	0	0	0	0	0	0	0	0	0	0	0	0	0	0	1	0
CBM31	0	0	0	0	0	0	0	0	0	0	0	0	0	0	2	0	0	0	0	0	0	0	0	0	0	0	0	0	0	0	0	0	0	0	0	0	0	0
GH106	0	0	0	0	0	0	0	0	0	0	0	1	0	0	0	0	0	0	0	0	0	0	0	0	0	0	0	0	0	0	0	0	0	0	0	0	0	5
GH108	0	0	0	0	0	0	0	0	0	0	0	0	0	0	0	6	0	0	0	0	0	0	0	0	0	0	0	0	0	0	0	0	0	0	0	0	0	0
GT83	0	0	0	0	0	0	0	0	0	0	0	0	0	0	0	0	0	0	0	0	0	0	0	0	0	0	0	0	0	1	0	0	0	0	0	0	0	1
CBM62	0	0	0	0	0	0	0	0	0	0	0	0	0	0	0	1	0	0	0	0	0	0	0	0	0	0	0	0	0	0	0	0	0	0	0	0	0	0
CBM2	0	0	0	0	0	0	0	0	0	0	0	0	0	0	0	0	0	0	0	0	0	0	0	0	1	0	0	0	0	0	0	0	0	0	0	0	0	0
GH29	0	1	1	0	1	1	0	2	0	1	1	1	1	0	2	1	0	0	1	1	3	0	0	3	1	2	0	2	0	0	1	3	0	1	1	2	1	3
GH23	0	4	1	1	1	1	1	1	1	1	1	1	0	1	7	0	1	1	1	1	4	1	1	2	1	1	1	2	1	1	1	2	1	1	1	1	1	1
CBM67	0	0	0	0	9	0	7	0	0	0	0	11	0	1	0	0	5	4	1	0	0	0	0	0	1	0	0	0	0	0	0	0	0	0	0	0	0	1
GH26	0	1	0	0	0	0	0	1	0	0	0	0	0	0	3	0	0	0	0	0	0	0	0	0	0	0	0	1	0	0	0	0	0	0	0	0	0	0
GH25	0	0	0	0	1	1	2	2	1	0	2	4	1	1	0	3	3	1	0	0	2	3	2	1	1	1	1	1	0	0	1	1	1	4	4	0	2	2
GH24	0	0	0	0	2	0	3	0	2	0	0	1	1	3	0	0	0	2	0	0	0	0	0	0	0	0	0	0	3	6	0	0	0	1	1	0	0	0
CBM63	0	0	0	0	0	0	0	0	0	0	0	0	0	0	0	0	0	0	0	1	0	0	0	0	0	0	0	1	0	1	0	0	0	0	0	0	0	0
GH6	0	2	2	0	3	3	3	3	0	2	0	1	0	0	5	0	0	1	3	0	1	4	4	1	0	1	1	1	0	5	1	2	2	1	1	1	0	5
CBM69	0	0	0	0	0	0	0	0	0	0	0	0	0	0	0	0	0	0	0	0	0	0	0	1	0	0	0	0	0	0	0	0	0	0	0	0	0	0
CBM64	0	0	0	0	0	0	2	0	0	0	0	0	0	0	0	0	0	0	0	0	0	0	0	0	0	0	0	0	0	0	0	0	0	0	0	0	0	0
CBM33	0	1	0	0	1	4	1	2	0	1	0	0	0	0	1	0	0	0	3	0	0	0	0	2	0	0	0	1	0	0	1	2	0	1	1	0	0	4
CBM3	0	0	0	0	0	0	0	0	0	0	0	0	0	0	0	0	0	0	0	0	0	0	0	0	0	0	0	0	0	0	0	0	0	0	0	0	1	0
CBM60	0	0	0	0	0	0	0	0	0	0	0	0	0	0	0	0	0	0	0	0	0	0	0	0	0	0	0	0	0	0	0	1	0	0	0	0	0	0
GH114	0	0	0	0	0	0	0	1	0	0	0	0	0	0	0	0	0	0	1	0	1	0	0	4	0	0	0	1	0	0	0	4	0	0	0	0	0	1
GH115	0	1	2	1	1	2	1	1	0	1	0	1	0	0	2	0	0	1	1	4	3	2	2	2	1	1	2	2	0	1	1	2	3	2	2	1	2	2
PL10	0	0	0	0	0	0	0	0	0	0	0	0	0	0	0	0	0	0	0	0	0	0	0	0	0	0	0	0	0	0	0	1	0	0	0	0	0	0
GH10	0	18	4	3	9	5	3	11	0	2	0	5	0	1	10	0	0	6	3	2	4	5	5	8	2	6	6	5	0	6	5	4	4	2	2	2	4	9
GH11	0	16	0	0	8	0	2	0	0	0	0	4	0	0	7	0	0	2	1	0	5	2	2	2	0	1	0	1	0	6	1	3	0	2	2	0	0	2
GT78	0	0	0	0	0	0	0	0	0	0	0	0	0	0	0	0	0	0	0	0	0	0	0	0	0	0	0	0	0	0	0	0	0	0	0	0	0	1
PL24	0	0	0	0	1	0	0	0	0	1	0	0	0	0	1	0	0	1	1	0	0	0	0	1	0	1	0	1	0	1	0	2	0	0	1	0	0	0
CBM78	0	0	0	0	0	0	0	0	0	0	1	0	0	0	0	1	0	0	0	0	0	0	0	1	0	0	0	0	0	0	0	0	0	0	0	0	0	0
CBM79	0	0	0	0	0	0	0	0	0	0	0	0	0	0	0	0	0	0	0	0	0	0	0	0	1	0	0	0	0	0	0	0	0	0	0	0	0	0
PL20	0	0	0	0	0	0	0	0	0	0	0	0	0	0	0	0	0	0	0	0	0	0	0	3	0	0	0	0	0	0	0	1	0	0	0	0	0	0
GT71	0	0	0	0	0	0	0	2	0	0	0	0	0	0	0	0	0	0	0	0	0	0	0	0	0	0	0	0	0	0	0	0	0	0	0	0	0	0
CBM76	0	0	0	0	0	1	0	0	0	0	1	0	0	0	0	0	0	0	0	1	0	0	0	0	0	0	0	1	0	0	0	0	0	0	0	0	0	0
CBM66	0	0	0	0	0	0	0	0	0	0	0	0	0	0	0	0	0	0	0	0	0	0	0	3	0	0	0	0	0	0	0	1	0	0	0	0	0	0
CE7	0	0	0	0	0	0	0	0	0	1	0	0	0	1	0	0	0	0	1	0	0	0	0	0	0	3	0	0	0	0	0	1	0	0	1	0	0	0
CE5	0	3	2	0	6	0	0	0	1	0	0	3	0	3	8	0	0	2	4	0	1	2	2	2	0	3	0	2	1	6	1	3	0	6	6	1	0	3
CE3	0	2	0	0	0	0	1	1	0	0	0	0	0	0	1	1	0	0	3	0	0	0	0	3	0	2	1	0	0	3	0	3	0	0	0	0	0	2
CE2	0	0	0	2	3	1	1	1	0	2	0	1	0	0	4	0	0	1	0	1	1	1	1	2	1	1	1	0	0	1	2	1	1	0	0	1	1	1
CE0	0	2	0	0	0	0	0	0	0	0	0	0	0	0	1	0	0	0	0	0	0	0	0	0	0	0	0	0	0	0	0	0	0	0	0	0	0	0
CBM51	0	0	0	0	0	0	0	0	0	0	0	0	0	0	0	0	0	0	0	0	0	0	0	1	0	0	0	0	0	0	0	0	0	0	0	0	0	0
GT64	0	0	0	0	0	0	0	0	0	0	0	0	0	0	0	0	0	0	0	0	0	0	0	1	0	0	0	0	0	0	0	0	0	0	0	0	0	0
GH94	0	0	0	0	1	0	0	0	0	0	0	0	0	0	0	0	0	0	0	0	0	0	0	1	0	0	0	0	0	0	0	1	0	0	0	0	0	0
GH93	0	0	0	0	0	0	0	0	0	0	0	2	1	0	0	0	0	0	2	0	3	0	0	2	0	1	0	2	0	0	1	1	0	0	0	0	0	0
PL7	0	0	0	0	0	0	0	0	0	0	0	3	0	0	0	0	0	0	0	0	0	0	0	1	0	0	0	0	0	0	0	1	0	0	0	0	0	0
PL4	0	2	4	0	0	0	2	1	0	2	0	2	0	0	3	0	0	1	3	1	0	0	0	1	0	5	1	3	0	2	3	1	0	1	1	1	2	2
PL3	0	6	2	0	0	0	3	2	0	0	0	1	0	0	2	0	0	0	5	0	0	0	0	1	0	0	0	4	0	2	0	1	0	1	1	0	0	4
GH117	0	0	0	0	0	0	0	0	0	0	0	0	0	0	0	0	0	0	0	0	0	0	0	0	0	0	0	0	0	0	1	0	0	0	0	0	0	0
PL1	0	3	12	0	2	0	11	4	0	3	0	4	0	0	5	0	0	3	12	1	0	0	0	2	0	5	1	5	0	1	4	2	1	2	2	2	0	10
GH65	0	0	0	0	0	0	0	0	0	1	0	0	1	0	0	0	0	0	0	0	1	0	0	0	0	0	0	0	0	0	0	0	0	0	0	0	0	0
PL9	0	1	0	0	0	0	0	0	0	0	0	0	0	0	0	0	0	0	1	0	0	0	0	0	0	0	0	1	0	0	0	0	0	0	0	0	0	0
GH76	0	0	1	2	2	0	3	0	1	2	1	6	3	1	0	0	0	2	3	2	8	0	0	11	2	70	1	6	1	0	3	7	0	1	1	1	4	29
GH73	0	0	0	0	0	0	0	0	0	0	0	0	0	0	0	0	1	0	0	0	0	0	0	0	0	0	0	0	0	0	0	0	0	0	0	0	0	0
GH78	0	0	0	6	2	1	2	0	0	3	0	3	0	0	0	0	0	1	2	5	4	0	0	5	1	2	3	3	0	0	5	4	3	4	4	2	2	3
GH89	0	0	0	2	0	0	0	0	0	0	1	0	1	0	0	0	1	0	0	0	0	0	0	0	0	0	1	0	0	0	0	1	0	0	0	0	0	0
CBM17	0	0	0	0	0	0	0	0	0	0	0	0	1	0	0	1	0	1	0	0	0	0	0	0	0	0	0	0	0	0	0	0	0	0	0	0	0	0
CBM14	0	0	0	0	0	0	0	1	0	0	0	0	0	0	0	0	0	0	0	0	0	0	0	0	0	0	0	0	0	0	0	0	0	0	0	0	0	0
CBM47	0	0	0	1	0	0	0	0	0	0	0	0	0	0	0	0	0	0	0	0	0	0	0	0	0	0	0	0	0	0	0	0	0	0	0	0	0	0
CBM46	0	0	0	1	0	0	0	0	0	0	0	0	0	0	0	0	0	0	0	0	0	0	0	0	0	0	0	0	0	0	0	0	0	0	0	0	0	0
GT41	0	1	2	2	0	0	0	1	0	1	1	0	1	0	1	1	0	0	0	0	2	0	0	1	0	2	1	0	0	0	1	1	1	0	0	0	0	0
CBM25	0	0	0	0	0	0	0	0	0	0	1	0	0	0	0	0	0	0	0	0	0	0	1	0	0	0	0	0	0	0	0	0	0	0	0	0	0	0
CBM24	0	0	0	0	0	0	0	1	0	0	0	0	0	0	0	0	0	0	0	0	0	0	0	0	0	0	0	0	0	0	0	0	0	0	0	0	0	0
GH62	0	3	0	0	1	0	1	0	0	0	0	1	0	0	0	0	0	0	1	0	0	0	0	3	0	0	0	1	0	3	0	0	0	0	0	0	0	0
CBM40	0	0	0	0	3	3	0	3	0	0	0	0	0	0	0	0	0	0	0	0	0	0	0	2	0	0	0	0	0	0	0	2	0	0	0	0	0	0
GH52	0	0	0	0	0	0	0	0	0	0	0	0	0	0	0	0	0	0	0	0	0	0	0	1	0	0	0	0	0	0	0	1	0	0	0	0	0	0
PL22	0	0	0	0	1	0	0	0	0	2	0	0	0	0	0	0	0	0	0	0	0	0	0	0	0	1	0	0	0	0	0	0	0	0	0	0	0	0
AA10	0	0	0	0	1	0	0	1	0	0	0	0	0	0	0	0	0	2	0	0	0	0	0	0	0	0	0	0	0	0	0	0	0	0	0	0	0	0
CBM42	0	0	0	0	7	0	0	0	1	0	0	0	0	0	0	0	0	0	0	0	0	0	0	6	0	1	0	0	0	0	2	2	0	0	0	0	0	0
CBM41	0	0	0	0	1	0	0	0	0	0	0	0	0	0	0	0	0	0	1	0	0	0	0	0	0	0	0	0	0	1	0	0	0	0	0	0	0	0
GH75	0	0	0	0	0	0	0	0	0	0	0	2	4	0	0	0	0	0	0	0	5	0	0	7	0	0	0	0	0	0	0	3	0	0	0	0	0	1
CE15	0	1	0	1	1	0	1	3	0	1	0	2	0	0	2	0	0	2	1	0	0	2	2	7	1	2	2	2	0	8	2	5	1	1	1	1	1	2
AA11	0	2	1	1	0	0	0	7	1	0	1	2	0	1	0	1	0	2	2	6	1	0	0	8	1	4	0	10	1	0	0	6	0	0	0	2	1	1
GH53	0	1	0	1	3	2	1	1	0	0	0	1	0	1	0	0	0	1	3	1	1	0	0	1	1	1	1	1	0	1	2	1	1	1	1	1	2	1
AA12	0	1	2	0	1	0	1	2	0	0	0	0	0	0	1	0	0	1	0	0	0	0	0	4	0	0	0	0	0	7	1	4	0	1	1	0	0	1
GH54	0	0	0	0	8	0	0	0	0	0	0	1	0	0	0	0	0	0	0	0	3	0	0	3	0	1	0	0	0	0	2	0	0	0	0	0	0	0
GT34	0	0	0	0	0	0	0	0	0	0	0	0	0	0	0	0	0	0	0	0	0	0	0	1	0	0	0	0	0	0	0	1	0	0	0	0	0	0
GT30	0	0	0	0	0	0	0	0	0	0	0	0	0	0	0	0	2	0	0	0	0	0	0	0	0	0	0	0	0	0	0	0	0	0	0	0	0	0
GH127	0	0	0	2	2	1	2	0	0	1	0	4	0	0	0	0	0	1	3	1	2	0	0	4	2	2	1	3	0	0	2	2	1	1	1	1	2	4
GH135	0	0	1	0	1	0	0	0	0	0	0	4	0	0	0	0	0	0	0	1	0	1	1	5	0	3	1	0	0	0	0	4	0	0	0	0	0	1
CBM4	0	0	1	0	0	0	1	0	0	0	0	0	0	0	0	0	0	0	0	0	0	0	0	0	0	0	0	0	0	0	0	0	0	0	0	0	0	0
GH134	0	0	0	0	1	0	0	1	0	0	0	0	0	0	2	0	0	0	1	0	0	0	0	0	0	0	0	0	0	0	0	0	0	0	0	0	0	0
CBM6	0	0	0	1	0	0	0	0	0	0	0	0	0	0	0	0	0	0	0	0	0	0	0	0	0	0	0	0	0	0	0	0	0	0	0	0	0	0
SLH	0	0	0	0	0	0	0	0	0	0	1	0	0	0	0	0	0	0	0	0	0	0	0	0	0	0	0	0	0	0	0	0	0	0	0	0	0	0
GH45	0	1	1	0	0	1	2	0	0	0	0	0	1	0	1	0	0	0	1	1	0	0	0	2	0	0	1	1	0	0	1	2	0	0	0	1	0	2
GH44	0	2	0	0	2	0	1	1	0	0	0	1	0	0	5	0	0	1	0	0	2	1	1	1	0	0	0	0	0	1	1	1	0	1	1	0	0	3
GH46	0	0	1	0	1	0	0	0	0	0	0	0	0	0	0	0	0	0	0	0	1	0	0	0	0	0	0	0	0	0	0	1	0	0	0	0	0	0
GH43	0	6	7	7	6	3	8	1	0	3	1	11	2	2	3	0	2	3	18	2	13	2	2	26	4	21	3	18	0	4	7	28	7	4	4	6	5	16
GT26	0	0	0	0	0	0	0	0	0	0	0	0	0	0	0	0	0	0	0	0	0	1	1	0	0	0	0	1	0	0	0	0	0	0	0	0	0	0
CBM8	0	0	0	0	0	0	0	0	0	0	0	0	0	0	1	0	0	0	0	0	0	0	0	0	0	0	0	0	0	0	0	0	0	0	0	0	0	0
GT45	0	0	0	0	0	0	0	0	0	0	0	0	0	0	0	0	0	0	0	0	0	1	0	0	0	0	0	0	0	0	0	0	0	0	0	0	0	0
AA8	0	2	3	0	1	1	1	3	0	1	0	1	2	0	2	0	0	1	2	3	3	2	2	1	0	1	2	1	0	1	1	1	1	1	1	1	1	2
GT44	0	0	0	0	0	0	0	0	0	0	0	0	0	0	0	0	0	0	0	0	0	0	0	0	0	0	0	0	0	0	0	1	0	0	0	0	0	0
